# Metabolomic Phenotypes Reflect Patient Sex and Injury Status: A Cross-Sectional Analysis of Human Synovial Fluid

**DOI:** 10.1101/2023.02.03.527040

**Authors:** Hope D. Welhaven, Avery H. Welfley, Prayag Pershad, James Satalich, Robert O’Connell, Brian Bothner, Alexander R. Vap, Ronald K. June

**Author notes:** <u>Corresponding Author</u> Ronald K. June, Ph.D. Dept. of Mechanical & Industrial Engineering, Montana State University, PO Box 173800, Bozeman, MT 59717-3800.

## Abstract

1.

**Background:** Post-traumatic osteoarthritis (PTOA) is caused by knee injuries like anterior cruciate ligament (ACL) injuries. Often, ACL injuries are accompanied by damage to other tissues and structures within the knee including the meniscus. Both are known to cause PTOA but underlying cellular mechanisms driving disease remain unknown. Aside from injury, patient sex is a prevalent risk factor associated with PTOA.

**Hypothesis:** Metabolic phenotypes of synovial fluid that differ by knee injury pathology and participant sex will be distinct from each other.

**Study Design:** A cross-sectional study.

**Methods:** Synovial fluid from n=33 knee arthroscopy patients between 18 and 70 years with no prior knee injuries was obtained pre-procedure and injury pathology assigned post-procedure. Synovial fluid was extracted and analyzed via liquid chromatography mass spectrometry metabolomic profiling to examine differences in metabolism between injury pathologies and participant sex. Additionally, samples were pooled and underwent fragmentation to identify metabolites.

**Results:** Metabolite profiles revealed that injury pathology phenotypes were distinct from each other where differences in endogenous repair pathways that are triggered post-injury were detected. Specifically, acute differences in metabolism mapped to amino acid metabolism, lipid-related oxidative metabolism, and inflammatory-associated pathways. Lastly, sexual dimorphic metabolic phenotypes were examined between male and female participants, and within injury pathology. Specifically, Cervonyl Carnitine and other identified metabolites differed in concentration between sexes.

**Conclusions:** The results of this study suggest that different injuries (e.g., ligament vs. meniscus), as well as sex are associated with distinct metabolic phenotypes. Considering these phenotypic associations, a greater understanding of metabolic mechanisms associated with specific injuries and PTOA development may yield data regarding how endogenous repair pathways differ between injury types. Furthermore, ongoing metabolomic analysis of synovial fluid in injured male and female patients can be performed to monitor PTOA development and progression.

**Clinical Relevance:** Extension of this work may potentially lead to the identification of biomarkers as well as drug targets that slow, stop, or reverse PTOA progression based on injury type and patient sex.
