## Supplementary material for "Metabolomic Phenotypes Reflect Patient Sex and Injury Status: A Cross-Sectional Analysis of Human Synovial Fluid": STROBE Checklist

### Sheet: Sheet1
STROBE Statement—Checklist of items that should be included in reports of cross-sectional studies
	Item No	Recommendation	Page Number	Relevant Text
Title and abstract	1	(a) Indicate the study’s design with a commonly used term in the title or the abstract	2
		(b) Provide in the abstract an informative and balanced summary of what was done and what was found	2
Introduction
Background/rationale	2	Explain the scientific background and rationale for the investigation being reported	3
Objectives	3	State specific objectives, including any prespecified hypotheses	3
Methods
Study design	4	Present key elements of study design early in the paper	4
Setting	5	Describe the setting, locations, and relevant dates, including periods of recruitment, exposure, follow-up, and data collection	4	Virginia Commonwealth. Dates of surgery/periods of recruitment 7-21-21 to 2-23-22. Patients were met in pre-op holding area on the day of surgery and consented at that time.
Participants	6	(a) Give the eligibility criteria, and the sources and methods of selection of participants	4	"Inclusion criteria to participate in this cross-sectional study were (1) age between the age of 18-70 and (2) no history of prior knee injuries, chronic pain, or autoimmune disease(s)."
Variables	7	Clearly define all outcomes, exposures, predictors, potential confounders, and effect modifiers. Give diagnostic criteria, if applicable	4, 5
Data sources/ measurement	8*	For each variable of interest, give sources of data and details of methods of assessment (measurement). Describe comparability of assessment methods if there is more than one group	4, 5
Bias	9	Describe any efforts to address potential sources of bias	4	"To limit potential bias, patient information including pathology, BMI, age, and sex were blinded throughout data analysis."
Study size	10	Explain how the study size was arrived at	4	Detailed on page 4, see Figure 1 (Consort Diagram)
Quantitative variables	11	Explain how quantitative variables were handled in the analyses. If applicable, describe which groupings were chosen and why	4, 5
Statistical methods	12	(a) Describe all statistical methods, including those used to control for confounding	4, 5	Detailed on pages 4 and 5, and in the supporting information.
		(b) Describe any methods used to examine subgroups and interactions	4, 5
		(c) Explain how missing data were addressed
		(d) If applicable, describe analytical methods taking account of sampling strategy	5
		(e) Describe any sensitivity analyses
Results
Participants	13*	(a) Report numbers of individuals at each stage of study—eg numbers potentially eligible, examined for eligibility, confirmed eligible, included in the study, completing follow-up, and analysed	4	Detailed on page 4, see Figure 1 (Consort Diagram)
		(b) Give reasons for non-participation at each stage	4	Detailed on page 4, see Figure 1 (Consort Diagram)
		(c) Consider use of a flow diagram	4	Referenced on page 4
Descriptive data	14*	(a) Give characteristics of study participants (eg demographic, clinical, social) and information on exposures and potential confounders	4	Referenced on page 4
		(b) Indicate number of participants with missing data for each variable of interest		No missing data
Outcome data	15*	Report numbers of outcome events or summary measures	5	Not applicable.
Main results	16	(a) Give unadjusted estimates and, if applicable, confounder-adjusted estimates and their precision (eg, 95% confidence interval). Make clear which confounders were adjusted for and why they were included
		(b) Report category boundaries when continuous variables were categorized
		(c) If relevant, consider translating estimates of relative risk into absolute risk for a meaningful time period
Other analyses	17	Report other analyses done—eg analyses of subgroups and interactions, and sensitivity analyses	4, 5, 6
Discussion
Key results	18	Summarise key results with reference to study objectives	6
Limitations	19	Discuss limitations of the study, taking into account sources of potential bias or imprecision. Discuss both direction and magnitude of any potential bias	8
Interpretation	20	Give a cautious overall interpretation of results considering objectives, limitations, multiplicity of analyses, results from similar studies, and other relevant evidence	9
Generalisability	21	Discuss the generalisability (external validity) of the study results	6, 9
Other information
Funding	22	Give the source of funding and the role of the funders for the present study and, if applicable, for the original study on which the present article is based	9
*Give information separately for exposed and unexposed groups.
Note: An Explanation and Elaboration article discusses each checklist item and gives methodological background and published examples of transparent reporting. The STROBE checklist is best used in conjunction with this article (freely available on the Web sites of PLoS Medicine at http://www.plosmedicine.org/, Annals of Internal Medicine at http://www.annals.org/, and Epidemiology at http://www.e…
