## Supplementary material for "Metabolomic Phenotypes Reflect Patient Sex and Injury Status: A Cross-Sectional Analysis of Human Synovial Fluid": Tables and Supplementary Tables

### Sheet:  Table 1 (patients)
Sex		Ligament	Meniscus	Ligament & Meniscus
Female	17	5	11	1
Male	16	5	7	4
Total	33	10	18	5

### Sheet: Table 2 (path)
Cluster	Pathway	Highest	Lowest
2	Leukotriene metabolism	L	LM
2	Omega-6 fatty acid metabolism	L	LM
2	Vitamin E metabolism	L	LM
2	Arginine and Proline Metabolism	L	LM
2	Mono-unsaturated fatty acid beta-oxidation	L	LM
2	C5-Branched dibasic acid metabolism	L	LM
2	Ubiquinone Biosynthesis	L	LM
2	Vitamin B3 (nicotinate and nicotinamide) metabolism	L	LM
3	Aspartate and asparagine metabolism	L	LM
3	Glycine, serine, alanine and threonine metabolism	L	LM
3	Tryptophan metabolism	L	LM
3	Alanine and Aspartate Metabolism	L	LM
3	Butanoate metabolism	L	LM
3	Lysine metabolism	L	LM
3	Pyrimidine metabolism	L	LM
2	C21-steroid hormone biosynthesis and metabolism	L	M
2	Alkaloid biosynthesis II	L	M
2	Biopterin metabolism	L	M
3	Glycerophospholipid metabolism	L	M
3	Glycosphingolipid metabolism	L	M
3	Histidine metabolism	L	M
3	Sialic acid metabolism	L	M
3	Glutathione Metabolism	L	M
2	Saturated fatty acids beta-oxidation	M	LM
2	Di-unsaturated fatty acid beta-oxidation	M	LM
2	Omega-3 fatty acid metabolism	M	LM
2	Carnitine shuttle	M	LM
2	Dimethyl-branched-chain fatty acid mitochondrial beta-oxidation	M	LM
2	Linoleate metabolism	LM	M

### Sheet: Supplementary Table 1 (PatInfo)
Record ID	Sex	Age	BMI	R/L	path	Included (Y/N)	Pathology Group
VCU_01	M	43	25.14	L	L LCL reconstruction	Y	L
VCU_02	F	48	27.5	R	R medial meniscus tear	Y	M
VCU_03	F	18	22.44	R	R ACL, lat men tear	Y	LM
VCU_04	F	29	32.1	L	L cartilage Biospy	N
VCU_05	M	38	31.1	L	L MMR	Y	M
VCU_06	F	38	46.05	R	R debridement	N
VCU_07	F	43	33.24	L	L med/lat meniscectomy	Y	M
VCU_08	F	21	23.75	?	LCL reconstruction	Y	L
VCU_09	M	21	28.24	R	R ACL	Y	L
VCU_10	F	43	33.15	L	L PMM	Y	M
VCU_11	M	44	27.7	R	R ACL, med/lat men	Y	LM
VCU_12	F	70	31.73	R	R lateral meniscus tear	Y	M
VCU_13	F	31	20.11	L	L TTO, ACI	Y	L
VCU_14	M	19	27.38	R	R ACL	Y	L
VCU_15	F	35	34.67	R	R chondromalacia	N
VCU_16	M	39	32.79	R	R knee scope	N
VCU_17	M	23	24.73	R	R knee meniscus tear	Y	M
VCU_18	F	52	50	R	R knee meniscus tear	Y	M
VCU_19	F	24	29.3	L	L MPFL	Y	L
VCU_20	M	19	23.4	L	L ACL, lat men tear	Y	LM
VCU_21	M	64	31.37	L	L meniscus repair	Y	M
VCU_22	F	70	23.96	R	R meniscus repair	Y	M
VCU_23	F	54	22.43	R	R knee chondral loose body	N
VCU_24	F	20	22.29	R	R lateral meniscus	Y	M
VCU_25	M	21	18.4	R	R ACL PCL	Y	L
VCU_26	F	27	39.97	R	R cartilage biopsy	N
VCU_27	F	58	22.34	R	R meniscus repair	Y	M
VCU_28	F	34	36.11	R	R patella chondromalacia	N
VCU_29	F	50	19.43	R	R mpfl tear	Y	L
VCU_30	F	20	21.37	L	L meniscus repair	Y	M
VCU_31	M	20	23.1	L	L ACL	Y	L
VCU_32	M	48	27.6	R	R meniscus repair	Y	M
VCU_33	F	51	28.9	R	R knee chondroplasty	N
VCU_34	F	34	34.5	R	R knee lateral release	N
VCU_36b	M	38	26.5	R	Right med meniscus tear	Y	M
VCU_37	F	29	32	L	L knee OCD	N
VCU_38	M	19	42	L	L ACL, PCL, PLC, med meniscus	Y	LM
VCU_39	F	54	35	R	Right knee med/lat men tear	Y	M
VCU_40	M	40	28	L	L knee med mensicus tear	Y	M
VCU_41	F	42	32.8	R	Right med/lat meniscus tear	Y	M
VCU_42	F	42	25	L	L knee OCD	N
VCU_43	M	39	20.6	R	R ACL, MCL, lateral meniscus	Y	LM
VCU_44	F	54	25.9	R	Right knee TTO, MPFL, micro fx	Y	L
VCU_45	M	19	23.7	L	L knee lateral meniscus tear	Y	M

### Sheet: Supplementary Table 2 (PathIDs)
m/z	Progenesis m/z	ppm error	Accepted Compound ID	Accepted Description	Adducts	Formula	Score out of 100	Fragmentation Score
527.296	527.296	0	HMDB00739	Isodesmosine	M+H	C24H40N5O8+	69.1667	36.1
437.237	437.237	0	HMDB14984	Flurandrenolide	M+H	C24H33FO6	90.5	96.6
817.499	817.499	0	HMDB32942	Momorcharaside A	M+H	C42H72O15	67	46.5
161.129	161.129	0	HMDB06009	Isoputreanine	M+H	C7H16N2O2	90	84.6
168.079	168.079	0	HMDB32967	2,4-Dimethyl-1H-indole	M+Na	C10H11N	72.8333	31.8
258.111	258.111	0	HMDB00086	Glycerophosphocholine	M+H	C8H20NO6P	79	47.6
773.432	773.432	0	HMDB34595	Aginoside progenin	M+H	C39H64O15	70.1667	29.2
541.264	541.264	0.184753	HMDB31935	Blumenol C O-[rhamnosyl-(1->6)-glucoside]	M+Na	C25H42O11	67.3333	28.2
497.238	497.238	0.201111	HMDB35626	Glaucarubin	M+H	C25H36O10	78	51.2
359.243	359.242	0.278364	HMDB12983	Kinetensin 1-3	M+H	C15H30N6O4	73.8333	41.8
235.181	235.181	0.425204	HMDB39671	5-Methyl-2,5-di-1-pyrrolidinyl-2-cyclopenten-1-one	M+Na	C40H56O5	66.8333	40.9
372.19	372.19	0.53736	HMDB29225	Coutaric acid	M+H	C26H37N9O6	81	51
740.457	740.457	0.540207	HMDB34484	Lycoperoside D	M+H	C39H65NO12	78.8333	63.1
523.286	523.286	0.5733	HMDB37381	Physangulide	M+H	C28H42O9	68.5	38
147.113	147.113	0.679748	HMDB00182	Lysine	M+H	C6H14N2O2	90.5	81.3
182.082	182.082	0.876896	HMDB00158	Tyrosine	M+H	C9H11NO3	68.8333	19.5
281.248	281.248	1.06667	HMDB00673	Linoleic acid	M+H	C18H32O2	86.3333	69.6
494.324	494.325	1.41607	HMDB06510	Cervonyl carnitine	M+Na	C29H45NO4	78.3333	54.5
459.273	459.274	1.52414	HMDB37611	Lucidenic acid A	M+H	C27H38O6	67.1667	17.8
773.496	773.495	1.80997	HMDB38064	1,28-Dicaffeoyloctacosanediol	M+Na	C46H70O8	77.5	43.6
210.051	210.051	1.9043	HMDB00734	Indoleacrylic acid	M+Na	C11H9NO2	66.6667	17.3
156.078	156.077	2.14793	HMDB00177	Histidine	M+H	C6H9N3O2	91.6667	84.2
166.087	166.087	2.40838	HMDB00159	Phenylalanine	M+H	C9H11NO2	70.6667	22.9
158.119	158.118	2.52975	HMDB33433	(S)-Homostachydrine	M+H	C8H15NO2	90.6667	82.8
483.264	483.262	3.10391	HMDB10351	11-beta-hydroxyandrosterone-3-glucuronide	M+H	C25H38O9	72.5	36
630.386	630.384	3.64857	HMDB30531	Janthitrem G	M+H	C39H51NO6	64.6667	63
288.136	288.137	3.81762	HMDB38838	Lansiumamide C	M+Na	C18H19NO	68	66.6
624.371	624.369	4.16421	HMDB33494	Tetronasin	M+Na	C35H53O8-	71.3333	34.8
193.071	193.072	4.66148	HMDB03072	Quinic acid	M+H	C7H12O6	88.3333	80.5
785.47	785.465	5.47446	HMDB40658	Hoduloside VI	M+H	C41H68O14	65.3333	12.4
394.215	394.213	5.58074	HMDB14813	Tamoxifen	M+Na	C26H29NO	68	33.4
481.259	481.263	6.64918	HMDB32839	Citronellyl beta-sophoroside	M+H	C22H40O11	77.1667	45.4
461.294	461.291	7.80419	HMDB30909	2,3-Secoporrigenin	M+H	C27H40O6	64.1667	24.3
349.181	349.184	8.59146	HMDB39469	(1S,2S,4R)-p-Menth-8-ene-1,2,10-triol 2-glucoside	M+H	C16H28O8	93.1667	89.5
517.264	517.269	9.47283	HMDB38029	Eriojaposide B	M+H	C25H40O11	61.6667	20.3
861.495	861.487	9.63451	HMDB33636	Cyclotricuspidoside C	M+H	C43H72O17	65.1667	16.5
721.426	721.418	10.5348	HMDB36365	Cyclopassifloside X	M+Na	C37H62O12	68	47.5
417.279	417.275	10.5446	HMDB38506	7,8-Dehydro-beta-micropteroxanthin	M+Na	C27H38O2	77.6667	52.7
874.506	874.495	13.0361	HMDB39353	alpha-Chaconine	M+Na	C45H73NO14	69.1667	52
707.411	707.396	20.3563	HMDB41029	Hovenidulcioside A2	M+H	C38H58O12	64.5	35.6

### Sheet: Supplementary Table 3 (path)
Cluster	Pathway	Pathway total	Hits.total	Hits.sig	Expected	FET	EASE	Gamma	Emp.Hits	Empirical	Pathway Number	Cpd.Hits
2	Dimethyl-branched-chain fatty acid mitochondrial beta-oxidation	19	17	17	6.6794	0.001809	0.015538	0.023905	0	0	P2	C00010;C00024;C00100;CE4808;CE4806;CE4807;CE4805;CE4802;CE4803;CE4800;CE4801;C01352;CE4796;CE4797;C00630;CE4798;CE4799
	Linoleate metabolism	46	32	28	16.171	0.013943	0.03901	0.024936	1	0.01	P3	C00127;C04230;CE6504;CE6415;CE2306;CE6506;CE2576;C04717;C08261;CE5922;C00051;CE2006;CE2577;CE5526;C14825;C14826;C14827;CE2047;CE2049;CE2305;CE2304;CE2303;CE5528;CE6502;C06426;CE5527;C14762;C14765;C00167;C01601
	Leukotriene metabolism	92	67	54	32.343	0.022852	0.042883	0.025112	0	0	P4	C00024;C00020;CE5994;CE4989;CE2056;C05356;CE2054;CE2053;CE5348;CE5349;CE5342;CE5343;C00010;CE5968;CE5969;CE5967;CE6246;C00302;CE5976;CE5971;CE5970;CE5141;C04853;CE6474;CE5944;CE5945;CE5946;CE5947;CE5179;CE5178;C03577;CE5140;CE5307;CE6473;C00909;C02165;CE3554;C05952;C05951;CE5319;CE2446;CE6191;C00051;CE6228;CE6229;CE4990;CE4993;CE4995;CE5139;CE5138;CE2445;CE6182;CE6185;CE6189
	Omega-3 fatty acid metabolism	39	23	21	13.71	0.012194	0.043323	0.025131	0	0	P5	C00024;C00020;CE4822;CE4826;CE2540;C04785;C16328;C16321;CE4852;C00010;CE4815;CE4814;CE4817;CE4810;CE4813;CE4812;C06427;C16335;C16332;C16331;CE4848
	Omega-6 fatty acid metabolism	55	30	25	19.335	0.061465	0.13217	0.029575	0	0	P6	CE4829;C00020;C00024;CE2433;CE4793;CE5120;CE5121;CE4835;CE4790;CE4794;CE0785;CE2440;CE4839;CE2441;CE2435;CE2437;CE2431;CE4831;CE4795;CE2439;CE2438;CE5116;CE5114;CE5119;CE2442;C00010
	Vitamin E metabolism	54	35	28	18.984	0.10803	0.19654	0.033378	96	0.96	P7	CE5849;C00024;C00020;C00100;CE5840;CE5842;CE5847;CE6219;CE5022;CE5844;CE5838;CE7144;CE7145;C14153;CE7047;C00010;CE5986;CE5835;CE5850;CE5856;CE5855;CE1924;CE1925;CE5846;CE1928;CE7101;CE5655;CE7074
	Biopterin metabolism	22	8	8	7.7341	0.051762	0.23663	0.036042	0	0	P8	C05922;C00272;CE2705;C00079;thbpt4acam;CE5236;C00082;C00044
	C5-Branched dibasic acid metabolism	10	7	7	3.5155	0.075025	0.30949	0.041574	0	0	P9	C00010;C00024;C00035;C00531;C06028;C01011;C00044
	Ubiquinone Biosynthesis	10	7	7	3.5155	0.075025	0.30949	0.041574	0	0	P10	C00010;C00024;C00399;C00020;C01179;C05805;C00811
	Vitamin B3 (nicotinate and nicotinamide) metabolism	28	14	12	9.8434	0.14349	0.32635	0.042999	0	0	P11	C00025;C00020;C00062;C00064;1mncam;C01201;C01185;C00455;C00153;C02918;C00301;C03246
	Di-unsaturated fatty acid beta-oxidation	26	21	17	9.1403	0.17386	0.32716	0.043069	0	0	P12	C00024;CE2424;CE2422;CE0713;CE2420;CE2421;CE0693;C00020;CE2433;CE2418;C00010;CE2435;CE2434;CE2431;CE0785;CE0849;C01352
	C21-steroid hormone biosynthesis and metabolism	112	78	57	39.374	0.26141	0.3459	0.044728	10	0.1	P13	C15610;andrstndn;chsterols;C05480;C01227;C05485;C05487;C05488;C05489;C00535;C04518;C05499;C05497;C05490;C15519;CE1347;C05469;C03917;C01124;CE1352;C05471;C05470;C05473;C05472;C05475;C05476;C05479;C05478;5adtststerones;C02538;tststerones;C03772;C00167;C06341;C05474;andrstrnglc;C05504;C05477;5adtststeroneglc;C15520;C04555;dhea;prgnlones;C02373;C05501;C05500;C05502;C00280;estradiolglc;ahandrostanglc;…
	Arginine and Proline Metabolism	45	17	14	15.82	0.17969	0.35596	0.045651	0	0	P14	C00025;C00024;C00148;C00062;C00763;C00179;C03406;C00010;C01137;C04281;C02714;C05938;C01352;C00064
	Alkaloid biosynthesis II	10	6	6	3.5155	0.10871	0.39991	0.049977	0	0	P15	C00010;C00020;C01416;C06178;egme;C00180
	Mono-unsaturated fatty acid beta-oxidation	19	16	13	6.6794	0.22168	0.41702	0.0518	0	0	P16	CE2592;CE0692;CE2591;CE2596;CE2597;C00024;CE2594;CE0695;C01352;C00010;CE1102;C00020;CE0853
	Saturated fatty acids beta-oxidation	36	26	20	12.656	0.26242	0.41854	0.051966	0	0	P17	C01944;C00024;C05271;C05270;C05276;C05274;C01144;C00010;C01832;C00136;C00332;C05268;C05269;C05265;C05266;C05267;C05260;C00527;C01352;C00877
3	Aspartate and asparagine metabolism	114	51	44	37.873	0.00059689	0.0018554	0.032144	0	0	P1	C00025;C00020;C00148;C00437;C01029;CE1661;C00010;C05829;C01035;C01239;C02238;CE1938;C03740;C00315;C00097;C00077;C05572;C05938;C00487;C05931;C00062;C00064;C02571;C04540;C03078;C00669;CE1059;C00989;C01879;C00750;C00612;CE4788;C03413;C03415;C00327;CE5588;C02946;C00051;C02714;CE1943;CE5586;C04281;C04282;C00047
	Glycine, serine, alanine and threonine metabolism	88	32	27	29.236	0.014048	0.037265	0.033787	0	0	P2	C00025;C00020;C00010;C00062;C02939;C00091;CE2020;C01033;CE1554;C03451;C00719;C00256;C00300;C00077;C03069;C06054;C00100;C00576;C00114;C05519;C00188;C00051;C02305;C00213;C00133;C00630;C00041
	C21-steroid hormone biosynthesis and metabolism	112	78	59	37.209	0.030383	0.051475	0.034476	0	0	P3	andrstndn;chsterols;C05480;C01227;C05485;C05487;C05488;C05489;C02530;C00535;C00951;C04518;C05499;C05497;CE1347;CE1343;C05469;C03917;C01124;C05141;CE1352;C00410;C00762;C05471;C05470;C05473;C05472;C05475;C05476;C05479;C05478;C02538;C03374;C03772;C00167;C00486;C06341;C05474;C05444;C05446;C01780;C05504;C05477;C05452;C15520;C05454;C04555;dhea;prgnlones;C00187;C05501;C00280;hestratriol;C01953;C02140;ts…
	Glycerophospholipid metabolism	156	37	30	51.827	0.027287	0.060519	0.034924	0	0	P4	C04230;C01996;C02530;C06124;C00010;C14748;C04598;C04317;CE0520;C01120;C00319;C02737;C06427;C00670;C00588;C00346;C00063;C01582;C00577;C06459;C00114;C00836;C00187;C00184;C01595;C00055;C15647;C15646;C00137;C00416
	Linoleate metabolism	46	32	26	15.282	0.037886	0.084333	0.036137	2	0.02	P5	C04230;CE6415;CE2306;CE6506;CE2576;C04717;C08261;CE5922;C00051;CE5898;CE2006;CE5526;C14825;C14826;C14827;CE2047;CE2049;CE2305;CE2304;CE2303;CE5528;CE6502;C06426;CE5527;C14762;C01595;C14765;C00167;C01601
	Tryptophan metabolism	94	54	41	31.229	0.061468	0.10615	0.037295	0	0	P7	C00025;C00020;CE2119;C05647;CE1395;C05643;C00780;C00010;C15605;C05660;CE5982;C02220;C00078;C00978;C00877;C05642;C02406;C00108;CE1918;C01144;CE3140;CE2947;C01717;CE6205;CE2153;C02700;CE2095;C00328;CE3087;CE3086;C00322;C00051;C00331;C00332;C00936;C03824;C05635;C01598;C00525;C00527;C00041
	Alanine and Aspartate Metabolism	30	13	12	9.9667	0.030695	0.11601	0.037834	0	0	P8	C00025;C00020;C00062;C00940;C00064;C01042;C00099;C00010;C03406;C00133;C00327;C00041
	Phosphatidylinositol phosphate metabolism	59	19	16	19.601	0.061537	0.15411	0.040011	0	0	P9	C00124;C01284;C04299;C04520;C00416;C00055;C01204;C00010;C05981;C00137;C00154;C04477;C11555;C01235;C01272;mi1456p
	Butanoate metabolism	34	18	15	11.296	0.081324	0.19355	0.042436	0	0	P10	C00025;C00020;C05548;C00431;C03561;C00356;C01089;C00010;C05984;C00136;C00332;C00877;C00091;C05116;C02727
	Glycosphingolipid metabolism	67	32	24	22.259	0.1654	0.2767	0.048206	0	0	P11	C00588;C00124;C00346;C00029;C00325;C00319;C06126;C01120;C00270;C00055;C06124;C00962;C00052;C02934;C00010;C00035;C00031;C00154;C00836;C12144;C01747;C02744;C01582;C01190
	Histidine metabolism	33	16	13	10.963	0.13856	0.29581	0.049676	0	0	P12	C00025;C00020;C03680;C05127;C00439;C00785;C00099;C00051;C00010;C05828;C00135;C00388;C00386
	Sialic acid metabolism	107	22	17	35.548	0.16915	0.30995	0.050802	0	0	P13	C06241;C02737;C01582;C00221;C06135;C06133;C04730;C00243;C01674;C00270;C00267;C00124;C00055;C00137;C04776;C04884;C01190
	Glutathione Metabolism	19	9	8	6.3122	0.12453	0.34296	0.053567	0	0	P14	C01879;C00025;C03740;C00041;C16565;C00051;C00669;C00097
	Carnitine shuttle	72	48	34	23.92	0.25778	0.36423	0.055457	0	0	P15	ptdcacoa;C00100;strdnccrn;vacccrn;lnlncacoa;tetpent3crn;arachdcrn;elaidcrn;c226crn;hdcecrn;hdcoa;C02990;C02593;C00010;tetpent6crn;pcrn;C00154;odecrn;lnlncacrn;tmndnccrn;lnlccrn;lgnccrn;hdd2crn;C00318;lnlncgcrn;eicostetcrn;dlnlcgcrn;ttdcrn;hpdcacoa;stcrn;dmhptcrn;lneldccrn;tmndnccoa;arachcoa
	Lysine metabolism	52	24	18	17.276	0.21855	0.36663	0.055677	0	0	P16	C00025;C00020;C00322;C05543;C04076;C01149;C03239;C00318;C00047;C00010;C01181;C00877;C00956;C00527;C00449;C00487;C03793;C01259
	Pyrimidine metabolism	70	30	22	23.256	0.2339	0.3676	0.055766	2	0.02	P17	C01801;C00063;C00029;C00064;C00020;C00399;C05100;C00025;C00055;C00906;C00415;C00041;C00459;C00105;C00881;C00295;C00337;C00475;C00081;C00035;C00044;C00099

### Sheet: Supplementary Table 4 (SexIDs)
Comparison	m/z	Progenesis m/z	ppm error	Sex	Accepted Compound ID	Accepted Description	Adducts	Formula	Score (Out of 100)	Score (Out of 60)	Fragmentation Score
All participants M vs F	494.324	494.325	1.41607	F	HMDB06510	Cervonyl carnitine	M+Na	C29H45NO4	78.3333	47	54.5
	372.191	372.19	1.61208	F	HMDB29225	Coutaric acid	M+Na	C18H27N3O4	72.1667	43.3	27.7
	258.111	258.111	0	M	HMDB00086	Glycerophosphocholine	M+H	C8H20NO6P	79	47.4	47.6
	359.243	359.242	0.278364	M	HMDB12983	Kinetensin 1-3	M+H	C15H30N6O4	73.8333	44.3	41.8
	166.087	166.087	2.40837	M	HMDB00159	Phenylalanine	M+H	C9H11NO2	70.6667	42.4	22.9
	193.071	193.072	4.6615	M	HMDB03072	Quinic acid	M+H	C7H12O6	88.3333	53	80.5
	417.279	417.275	10.5445	M	HMDB38506	7,8-Dehydro-beta-micropteroxanthin	M+Na	C27H38O2	77.6667	46.6	52.7
Ligament M vs F	161.129	161.129	0	F	HMDB06009	Isoputreanine	M+H	C7H16N2O2	90	54	84.6
	269.125	269.125	0	F	HMDB28886	Histidinyl-Hydroxyproline	M+H	C11H16N4O4	76.1667	45.7	44
	494.324	494.325	1.41607	F	HMDB06510	Cervonyl carnitine	M+Na	C29H45NO4	78.3333	47	54.5
	541.264	541.264	0.184753	F	HMDB31935	Blumenol C O-[rhamnosyl-(1->6)-glucoside]	M+Na	C25H42O11	74.1667	44.5	39.8
	523.286	523.286	0.5733	F	HMDB37381	Physangulide	M+H	C28H42O9	68.5	41.1	38
	773.433	773.432	1.29294	F	HMDB34595	Aginoside progenin	M+H	C39H64O15	70.1667	42.1	29.2
	437.237	437.238	1.60096	F	HMDB14984	Flurandrenolide	M+H	C24H33FO6	90.5	54.3	96.6
	156.077	156.078	1.92212	F	HMDB00177	Histidine	M+H	C6H9N3O2	65.3333	39.2	6.43
	497.238	497.237	2.41333	F	HMDB35626	Glaucarubin	M+H	C25H36O10	78	46.8	51.2
	349.184	349.181	8.59146	F	HMDB39469	(1S,2S,4R)-p-Menth-8-ene-1,2,10-triol 2-glucoside	M+H	C16H28O8	93.1667	55.9	89.5
	166.087	166.087	2.40837	M	HMDB00159	Phenylalanine	M+H	C9H11NO2	70.6667	42.4	22.9
	147.114	147.113	3.39872	M	HMDB00182	Lysine	M+H	C6H14N2O2	90.5	54.3	81.3
Meniscus M vs F	494.324	494.325	1.41607	F	HMDB06510	Cervonyl carnitine	M+Na	C29H45NO4	78.3333	47	54.5
	372.191	372.19	1.61208	F	HMDB29225	Coutaric acid	M+Na	C18H27N3O4	72.1667	43.3	27.7
	258.111	258.111	0	M	HMDB00086	Glycerophosphocholine	M+H	C8H20NO6P	79	47.4	47.6
	359.243	359.242	0.278364	M	HMDB12983	Kinetensin 1-3	M+H	C15H30N6O4	73.8333	44.3	41.8
	437.237	437.238	1.60096	M	HMDB14984	Flurandrenolide	M+H	C24H33FO6	89.3333	53.6	85.9
	166.087	166.087	2.40837	M	HMDB00159	Phenylalanine	M+H	C9H11NO2	70.6667	42.4	22.9
	461.294	461.291	6.93701	M	HMDB38352	Lucidenic acid N	M+H	C27H40O6	67	40.2	28.2
	193.071	193.072	4.6615	M	HMDB03072	Quinic acid	M+H	C7H12O6	88.3333	53	80.5
	168.078	168.079	4.7597	M	HMDB32967	2,4-Dimethyl-1H-indole	M+Na	C10H11N	72.8333	43.7	31.8
	861.496	861.487	10.4469	M	HMDB33636	Cyclotricuspidoside C	M+H	C43H72O17	65.1667	39.1	16.5
	721.426	721.418	10.5347	M	HMDB36365	Cyclopassifloside X	M+Na	C37H62O12	68	40.8	47.5
	417.279	417.275	10.5445	M	HMDB38506	7,8-Dehydro-beta-micropteroxanthin	M+Na	C27H38O2	77.6667	46.6	52.7
	874.506	874.495	13.1503	M	HMDB39353	alpha-Chaconine	M+Na	C45H73NO14	69.1667	41.5	52
